# Aerial attack strategies of bat-hunting hawks, and the dilution effect of swarming

**DOI:** 10.1101/2020.02.11.942060

**Authors:** Caroline H. Brighton, Lillias Zusi, Kathryn McGowan, Morgan Kinniry, Laura N. Kloepper, Graham K. Taylor

## Abstract

Aggregation behaviors can often reduce predation risk, whether through dilution, confusion, or vigilance effects, but these effects are challenging to measure under natural conditions, involving strong interactions between the behaviors of predators and prey. Here we study aerial predation of massive swarms of Brazilian free-tailed bats *Tadarida brasiliensis* by Swainson’s hawks *Buteo swainsoni*, testing how the behavioral strategies of predator and prey influence catch success and predation risk. The hawks achieved high overall catch success, but they were no more successful against lone bats than against bats flying in column formation. There was therefore no evidence of any net vigilance or confusion effect, and hawks attacking the column benefitted from the opportunity to make several attempted grabs. Even so, the bats’ overall risk of predation was an order of magnitude higher when flying alone. Attacks on lone bats (∼10% of attacks) were greatly overrepresented relative to the proportion of bats classified as flying alone (∼0.2%), so dilution is both necessary and sufficient to explain the higher survival rates of bats flying in the column. From the hawks’ perspective, their odds of catching a bat more than trebled if the attack involved a stoop rather than level flight, or a rolling rather than pitching grab maneuver. These behavioral tactics were independently deployed in nearly three-quarters of all attacks. Hence, whereas the survival rate of a bat depends principally on whether it flies alone or in a group, the catch success of a hawk depends principally on how it maneuvers to attack.

**Lay summary:** Bats emerging by daylight from a massive desert roost are able to minimise their predation risk by maintaining tight column formation, because the hawks that attack them target stragglers disproportionately often. Whereas the predation risk of a bat therefore depends on how it maintains its position within the swarm, the catch success of a hawk depends on how it maneuvers to attack. Catch success is maximised by executing a stooping dive or a rolling grab.
