## Supplementary material for "Aerial attack strategies of bat-hunting hawks, and the dilution effect of swarming": Code S1, Data S1 and S2: DataS1.csv

day	bout	approachType	approachDirection	targetType	grabDirection	outcome	moulting	windSpeed	windDirection	timeToSunset	sunDirection	sunWindAngle
1	1	1	2	1	1	2	0	4.1	210	21	295	85
1	1	2	1	1	2	2	0	4.1	210	21	295	85
1	1	2	1	1	2	2	0	4.1	210	21	295	85
1	1	2	2	1	2	2	0	4.1	210	21	295	85
1	1	1	2	1	1	2	0	4.1	210	21	295	85
1	1	2	2	1	2	2	0	4.1	210	21	295	85
1	1	2	2	1	2	2	0	4.1	210	21	295	85
1	1	2	2	1	2	2	0	4.1	210	21	295	85
1	1	1	1	1	1	2	0	4.1	210	21	295	85
1	1	2	3	1	3	2	0	4.1	210	21	295	85
1	1	1	2	1	1	1	0	4.1	210	21	295	85
1	1	2	3	1	2	1	0	4.1	210	21	295	85
1	2	2	3	1	2	2	0	4.1	210	21	295	85
1	2	2	1	1	2	2	0	4.1	210	21	295	85
1	2	2	NA	1	2	1	0	4.1	210	21	295	85
1	2	2	NA	NA	NA	2	0	4.1	210	21	295	85
1	2	2	1	1	2	2	0	4.1	210	21	295	85
1	2	2	3	1	NA	2	0	4.1	210	21	295	85
1	2	2	1	1	NA	2	0	4.1	210	21	295	85
1	3	2	NA	1	NA	2	0	4.1	210	21	295	85
1	3	2	NA	1	NA	2	0	4.1	210	21	295	85
1	3	NA	NA	2	NA	2	0	4.1	210	21	295	85
1	3	2	1	1	NA	2	0	4.1	210	21	295	85
1	4	2	1	1	1	2	0	4.1	210	21	295	85
1	4	2	2	1	NA	2	0	4.1	210	21	295	85
1	4	2	1	1	NA	2	0	4.1	210	21	295	85
1	5	2	2	1	3	2	0	4.1	210	21	295	85
1	5	2	2	1	2	2	0	4.1	210	21	295	85
1	5	2	2	1	2	2	0	4.1	210	21	295	85
1	5	2	1	1	2	2	0	4.1	210	21	295	85
1	5	2	2	1	2	1	0	4.1	210	21	295	85
1	5	1	2	1	1	2	0	4.1	210	21	295	85
1	5	2	1	1	2	2	0	4.1	210	21	295	85
1	5	2	1	1	2	1	0	4.1	210	21	295	85
2	6	2	NA	2	NA	2	0	3.9	230	48	291	61
2	6	2	2	1	NA	2	0	3.9	230	48	291	61
2	6	2	2	1	NA	2	0	3.9	230	48	291	61
2	6	2	2	1	NA	2	0	3.9	230	48	291	61
2	6	1	2	1	1	1	0	3.9	230	48	291	61
2	6	2	2	1	NA	2	0	3.9	230	48	291	61
2	6	1	2	1	1	2	0	3.9	230	48	291	61
2	6	1	2	1	1	2	0	3.9	230	48	291	61
2	6	1	2	1	2	2	0	3.9	230	48	291	61
2	7	2	1	1	2	2	0	3.9	230	48	291	61
2	7	2	2	1	2	2	0	3.9	230	48	291	61
2	7	2	1	1	2	2	0	3.9	230	48	291	61
2	7	2	2	1	2	2	0	3.9	230	48	291	61
2	7	2	NA	1	NA	2	0	3.9	230	48	291	61
2	7	2	NA	1	NA	2	0	3.9	230	48	291	61
2	7	2	NA	1	NA	2	0	3.9	230	48	291	61
2	7	2	1	1	2	1	0	3.9	230	48	291	61
2	8	2	1	1	2	2	0	3.9	230	48	291	61
2	8	2	NA	1	NA	2	0	3.9	230	48	291	61
2	9	1	2	1	2	1	0	3.9	230	48	291	61
2	9	1	2	2	1	2	0	3.9	230	48	291	61
2	10	1	2	NA	NA	1	0	3.9	230	48	291	61
2	10	2	2	1	2	1	0	3.9	230	48	291	61
2	10	2	2	1	2	1	0	3.9	230	48	291	61
3	11	1	2	1	1	1	0	4.1	230	48	291	61
3	11	2	1	1	1	1	0	4.1	230	48	291	61
3	11	2	2	1	2	1	0	4.1	230	48	291	61
3	12	2	2	1	3	1	0	4.1	230	48	291	61
3	12	1	2	1	3	2	0	4.1	230	48	291	61
3	12	1	2	1	3	2	0	4.1	230	48	291	61
3	12	2	2	2	3	2	0	4.1	230	48	291	61
3	12	1	2	1	3	1	0	4.1	230	48	291	61
3	12	2	1	1	3	1	0	4.1	230	48	291	61
3	12	1	2	1	1	1	0	4.1	230	48	291	61
3	13	2	2	2	1	2	0	4.1	230	48	291	61
3	13	2	3	1	2	1	0	4.1	230	48	291	61
3	14	NA	NA	NA	NA	1	0	4.1	230	48	291	61
3	14	1	2	1	1	2	0	4.1	230	48	291	61
3	14	2	3	1	2	2	0	4.1	230	48	291	61
3	14	2	2	1	3	2	0	4.1	230	48	291	61
3	14	1	2	1	1	1	0	4.1	230	48	291	61
3	15	1	NA	NA	NA	2	0	4.1	230	48	291	61
3	15	NA	NA	NA	NA	1	0	4.1	230	48	291	61
3	15	2	2	1	NA	2	0	4.1	230	48	291	61
3	15	NA	NA	NA	NA	1	0	4.1	230	48	291	61
3	16	2	3	1	1	2	0	4.1	230	48	291	61
3	16	2	3	1	1	2	0	4.1	230	48	291	61
3	16	2	3	1	1	2	0	4.1	230	48	291	61
3	16	2	3	1	2	2	0	4.1	230	48	291	61
3	16	2	3	1	2	2	0	4.1	230	48	291	61
3	16	2	3	1	1	2	0	4.1	230	48	291	61
3	16	2	3	1	2	2	0	4.1	230	48	291	61
3	16	2	3	1	1	2	0	4.1	230	48	291	61
3	17	2	2	1	2	2	0	4.1	230	48	291	61
3	17	2	2	1	2	2	0	4.1	230	48	291	61
3	17	2	1	1	2	1	0	4.1	230	48	291	61
3	18	2	2	1	2	2	0	4.1	230	48	291	61
3	18	2	1	1	2	1	0	4.1	230	48	291	61
3	19	2	2	1	2	1	0	4.1	230	48	291	61
3	19	1	2	1	1	1	0	4.1	230	48	291	61
3	20	2	1	1	1	2	0	4.1	230	48	291	61
3	20	2	2	1	2	2	0	4.1	230	48	291	61
3	20	2	2	1	2	2	0	4.1	230	48	291	61
3	20	2	1	1	2	2	0	4.1	230	48	291	61
3	20	1	2	1	1	1	0	4.1	230	48	291	61
4	21	2	2	1	2	1	0	5.3	220	74	288	68
4	21	2	1	1	1	2	0	5.3	220	74	288	68
4	21	2	2	1	2	2	0	5.3	220	74	288	68
4	21	2	1	1	3	2	0	5.3	220	74	288	68
4	21	2	1	1	2	2	0	5.3	220	74	288	68
4	21	2	3	1	2	1	0	5.3	220	74	288	68
4	21	2	2	1	2	1	0	5.3	220	74	288	68
4	21	2	2	1	2	2	0	5.3	220	74	288	68
4	21	2	2	1	2	1	0	5.3	220	74	288	68
4	21	2	2	1	1	1	0	5.3	220	74	288	68
4	21	2	2	1	2	2	0	5.3	220	74	288	68
4	21	1	2	2	1	2	0	5.3	220	74	288	68
4	21	1	2	2	1	2	0	5.3	220	74	288	68
4	21	2	2	2	2	2	0	5.3	220	74	288	68
4	21	2	2	2	1	2	0	5.3	220	74	288	68
4	22	1	2	1	1	2	0	5.3	220	74	288	68
4	22	1	2	1	1	1	0	5.3	220	74	288	68
4	23	1	1	1	1	1	0	5.3	220	74	288	68
4	23	2	1	1	NA	1	0	5.3	220	74	288	68
4	24	2	2	1	2	1	0	5.3	220	74	288	68
4	25	2	1	1	2	1	0	5.3	220	74	288	68
4	26	NA	NA	NA	NA	1	0	5.3	220	74	288	68
4	26	1	2	1	1	2	0	5.3	220	74	288	68
4	26	2	2	1	2	1	0	5.3	220	74	288	68
4	26	2	2	1	2	1	0	5.3	220	74	288	68
4	27	2	3	1	2	1	0	5.3	220	74	288	68
4	28	2	2	1	2	1	0	5.3	220	74	288	68
5	29	NA	NA	NA	NA	1	0	21	330	46	292	38
5	30	NA	NA	NA	NA	1	0	21	330	46	292	38
6	31	2	1	1	2	1	0	6.1	310	76	288	22
6	31	2	1	1	2	2	0	6.1	310	76	288	22
6	31	2	1	2	2	2	0	6.1	310	76	288	22
6	32	NA	NA	1	NA	2	0	6.1	310	76	288	22
6	32	2	2	1	3	2	0	6.1	310	76	288	22
6	32	2	1	1	2	1	0	6.1	310	76	288	22
6	33	2	2	1	2	2	0	6.1	310	76	288	22
6	33	2	3	1	1	2	0	6.1	310	76	288	22
6	33	2	2	1	2	2	0	6.1	310	76	288	22
6	33	2	2	1	1	2	0	6.1	310	76	288	22
6	33	2	1	1	2	2	0	6.1	310	76	288	22
6	33	2	1	1	2	2	0	6.1	310	76	288	22
6	33	2	1	1	2	1	0	6.1	310	76	288	22
7	34	2	2	1	2	1	1	7.1	320	73	289	31
7	34	2	2	1	2	1	1	7.1	320	73	289	31
7	34	2	3	1	2	1	1	7.1	320	73	289	31
7	34	2	3	1	2	2	1	7.1	320	73	289	31
7	34	2	2	1	2	2	1	7.1	320	73	289	31
7	34	1	2	1	2	1	1	7.1	320	73	289	31
7	34	2	2	1	2	2	1	7.1	320	73	289	31
8	35	1	2	1	1	2	0	9.4	350	80	288	62
8	35	2	1	1	1	2	0	9.4	350	80	288	62
8	35	2	2	1	2	1	0	9.4	350	80	288	62
8	36	NA	NA	NA	NA	1	0	9.4	350	80	288	62
8	36	2	2	1	2	1	0	9.4	350	80	288	62
8	37	2	2	1	2	2	0	9.4	350	80	288	62
8	37	2	2	1	3	2	0	9.4	350	80	288	62
8	37	2	2	1	2	2	0	9.4	350	80	288	62
9	38	2	3	1	1	2	0	8.2	210	90	287	77
9	38	1	2	1	2	2	0	8.2	210	90	287	77
9	38	2	2	1	2	1	0	8.2	210	90	287	77
10	39	2	2	1	2	1	0	9.1	150	64	291	141
10	39	2	2	1	1	2	0	9.1	150	64	291	141
10	39	2	2	1	2	1	0	9.1	150	64	291	141
10	40	2	2	1	2	2	0	9.1	150	64	291	141
10	40	2	2	1	2	2	0	9.1	150	64	291	141
10	40	2	2	1	1	2	0	9.1	150	64	291	141
10	40	2	2	1	1	2	0	9.1	150	64	291	141
10	40	2	2	1	1	1	0	9.1	150	64	291	141
10	41	2	2	1	2	2	0	9.1	150	64	291	141
10	41	2	1	1	1	2	0	9.1	150	64	291	141
10	42	1	2	1	1	1	0	9.1	150	64	291	141
10	42	2	3	1	1	2	0	9.1	150	64	291	141
10	42	2	1	1	2	2	0	9.1	150	64	291	141
10	42	2	2	1	2	1	0	9.1	150	64	291	141
11	43	2	2	1	1	2	0	9.1	140	79	289	149
11	43	2	2	1	3	2	0	9.1	140	79	289	149
11	43	1	2	1	2	1	0	9.1	140	79	289	149
11	44	2	2	2	2	2	0	9.1	140	79	289	149
11	45	2	2	1	2	2	0	9.1	140	79	289	149
11	46	2	2	1	1	2	1	9.1	140	79	289	149
11	46	2	1	1	1	2	1	9.1	140	79	289	149
11	46	1	2	NA	NA	2	1	9.1	140	79	289	149
11	46	2	1	2	1	2	1	9.1	140	79	289	149
11	46	2	2	1	2	2	1	9.1	140	79	289	149
11	46	2	1	2	1	2	1	9.1	140	79	289	149
11	46	2	1	2	1	2	1	9.1	140	79	289	149
11	46	2	1	1	2	2	1	9.1	140	79	289	149
11	46	2	2	2	2	1	1	9.1	140	79	289	149
12	47	2	2	1	2	1	0	2.4	120	83	288	168
12	47	1	2	1	1	1	0	2.4	120	83	288	168
12	48	2	1	1	2	2	1	2.4	120	83	288	168
12	48	2	2	1	2	2	1	2.4	120	83	288	168
12	48	2	2	1	1	2	1	2.4	120	83	288	168
12	48	2	2	1	1	2	1	2.4	120	83	288	168
12	48	2	2	1	1	2	1	2.4	120	83	288	168
13	49	2	2	1	2	2	0	8.9	220	121	283	63
13	50	2	2	1	1	2	0	8.9	220	121	283	63
13	50	2	2	2	1	2	0	8.9	220	121	283	63
13	50	2	2	2	2	2	0	8.9	220	121	283	63
13	50	2	2	2	2	1	0	8.9	220	121	283	63
13	51	2	1	1	1	2	1	8.9	220	121	283	63
13	51	2	2	1	2	2	1	8.9	220	121	283	63
13	51	2	2	1	2	2	1	8.9	220	121	283	63
13	51	2	2	1	1	2	1	8.9	220	121	283	63
13	51	2	2	1	2	2	1	8.9	220	121	283	63
13	51	2	2	1	3	2	1	8.9	220	121	283	63
13	52	2	NA	2	1	2	1	8.9	220	121	283	63
13	52	2	NA	2	2	2	1	8.9	220	121	283	63
13	52	2	2	1	2	2	1	8.9	220	121	283	63
14	53	1	2	1	1	1	0	10.1	140	122	283	143
14	54	1	2	1	NA	2	0	10.1	140	122	283	143
14	54	1	2	1	NA	2	0	10.1	140	122	283	143
14	54	2	1	2	2	2	0	10.1	140	122	283	143
14	54	2	1	1	1	2	0	10.1	140	122	283	143
14	54	1	2	1	NA	2	0	10.1	140	122	283	143
14	54	1	2	1	1	2	0	10.1	140	122	283	143
14	54	1	2	1	1	2	0	10.1	140	122	283	143
14	54	1	2	1	1	2	0	10.1	140	122	283	143
14	54	1	2	2	1	1	0	10.1	140	122	283	143
14	55	1	2	1	1	2	1	10.1	140	122	283	143
14	55	2	1	1	2	1	1	10.1	140	122	283	143
14	56	2	2	1	1	1	1	10.1	140	122	283	143
14	57	1	2	1	1	2	0	10.1	140	122	283	143
14	57	2	2	1	2	2	0	10.1	140	122	283	143
14	57	2	2	1	2	2	0	10.1	140	122	283	143
14	58	2	2	1	1	1	0	10.1	140	122	283	143
14	59	1	2	1	1	2	0	10.1	140	122	283	143
14	59	2	2	2	2	2	0	10.1	140	122	283	143
14	59	1	2	1	1	2	0	10.1	140	122	283	143
14	59	2	1	1	1	2	0	10.1	140	122	283	143
14	59	2	3	1	1	2	0	10.1	140	122	283	143
14	59	1	2	1	1	2	0	10.1	140	122	283	143
14	59	2	3	1	1	1	0	10.1	140	122	283	143
14	60	1	2	1	2	1	1	10.1	140	122	283	143
14	61	2	1	1	2	1	0	10.1	140	122	283	143
15	62	2	1	1	2	2	0	7.1	220	111	285	65
15	63	2	2	1	1	2	0	11.6	320	24	296	24
15	63	2	2	1	3	2	0	11.6	320	24	296	24
15	64	2	1	1	2	2	0	11.6	320	24	296	24
15	64	2	1	1	2	2	0	11.6	320	24	296	24
