## Supplementary material for "Aerial attack strategies of bat-hunting hawks, and the dilution effect of swarming": Code S1, Data S1 and S2: DataS2.csv

duration	attacks
212	12
208	7
69	4
75	3
180	8
552	9
150	8
36	2
114	2
297	3
175	3
495	7
97	2
215	5
286	4
28	8
78	3
32	2
164	2
171	5
726	15
28	2
155	2
47	1
90	1
259	4
105	1
205	1
160	1
75	1
82	3
120	3
20	7
394	7
66	3
115	2
49	3
85	3
36	3
197	5
40	2
235	4
180	3
30	1
107	1
439	9
201	2
231	5
30	1
108	4
75	6
60	3
119	1
122	9
240	2
250	1
120	3
480	1
108	7
145	1
123	1
20	1
60	2
57	2
